# Antifungal tolerance and resistance emerge at distinct drug concentrations and rely upon different aneuploid chromosomes

**DOI:** 10.1101/2022.11.30.518455

**Authors:** Feng Yang, Eduardo FC Scopel, Hao Li, Liu-liu Sun, Nora Kawar, Yong-bing Cao, Yuan-Ying Jiang, Judith Berman

## Abstract

Antifungal drug tolerance is a response distinct from resistance, in which cells grow slowly above the minimum inhibitory drug concentration (MIC). Here we found that the majority (69.2%) of 133 *Candida albicans* clinical isolates, including standard lab strain SC5314, exhibited *temperature-enhanced* tolerance at 37°C and 39°C, and were not tolerant at 30°C. Other isolates were either *always* tolerant (23.3%) or *never* tolerant (7.5%) at these three temperatures, suggesting that tolerance requires different physiological processes in different isolates. At supra-MIC fluconazole concentrations (8-128 μg/ml), tolerant colonies emerged rapidly at a frequency of ~10^−3^. In liquid passages over a broader range of fluconazole concentrations (0.25-128 μg/ml), tolerance emerged rapidly (within one passage) at supra-MIC concentrations. By contrast, resistance appeared at sub-MIC concentrations after 5 or more passages. Of 155 adaptors that evolved higher tolerance, all carried one of several recurrent aneuploid chromosomes, often including chromosome R, alone or in combination with other chromosomes. Furthermore, loss of these recurrent aneuploidies was associated with a loss of acquired tolerance, indicating that specific aneuploidies confer fluconazole tolerance. Thus, genetic background and physiology, and the degree of drug stress (above or below the MIC) influence the evolutionary trajectories and dynamics with which antifungal drug resistance or tolerance emerges.

**Importance:** Antifungal drug tolerance differs from drug resistance: tolerant cells grow slowly in drug, while resistant cells usually grow well, due to mutations in a few known genes. More than half of *Candida albicans* clinical isolates have higher tolerance at body temperature than they do at the lower temperatures used for most lab experiments. This implies that different isolates achieve drug tolerance via several cellular processes. When we evolved different strains at a range of high drug concentrations above inhibitory levels, tolerance emerged rapidly and at high frequency (one in 1000 cells) while resistance only appeared later at very low drug concentrations. An extra copy of all or part of chromosome R was associated with tolerance, while point mutations or different aneuploidies were seen with resistance. Thus, genetic background and physiology, temperature, and drug concentration all influence how drug tolerance or resistance evolves.
