## Supplemental Table S1 for "Antifungal tolerance and resistance emerge at distinct drug concentrations and rely upon different aneuploid chromosomes"

### Sheet: Sheet1
chr	Sys	Gene	CGID	pos	Strain	ref	alt	mutation	mut_type	mut_category	mut_effect	genotype	ORF	AF	Repetitive	GO	desc
Chr1	C1_06340W_A	C1_06340W_A	CAL0000179810	1347766	FY12	G	C	c.2926G>C	snp	missense_variant	MODERATE	0/1	Uncharacterized	0.47	No	GO:0003674|GO:0005575|GO:0008150	(orf19.6277) Ortholog of <i>C. dubliniensis CD36</i> : Cd36_05920, <i>C. parapsilosis CDC317</i> : CPAR2_803860, <i>C. auris B8441</i> : B9J08_000594, <i>Pichia stipitis Pignal</i> : PICST_30324 and <i>Candida guilliermondii ATCC 6260</i> : PGUG_04439
Chr2	C2_08380C_A	C2_08380C_A	CAL0000188846	1692880	FY12	ACGA	ACGC	c.1447T>G	snp	missense_variant	MODERATE	0/1	Uncharacterized	0.5	No	GO:0035861|GO:0031261|GO:0005634|GO:0005829|GO:0005657|GO:0035591|GO:0030295|GO:0070182|GO:0000727|GO:0006270|GO:1902977|GO:1902597|GO:0000725|GO:0000727|GO:0007095|GO:0006270|GO:0000076|GO:0033314|GO:0001934|GO:0007533	(orf19.1434) Ortholog(s) have DNA polymerase binding, protein kinase activator activity, signaling adaptor activity
Chr1	C1_02430C_A	C1_02430C_A	CAL0000199029	515797	FY17	T	C	c.1729A>G	snp	missense_variant	MODERATE	0/1	Uncharacterized	0.59	No	GO:0022627|GO:0022626|GO:0003743|GO:0006413	(orf19.2930) Predicted translation initiation factor role in translational initiation Spider biofilm repressed
Chr1	C1_06340W_A	C1_06340W_A	CAL0000179810	1347766	FY17	G	C	c.2926G>C	snp	missense_variant	MODERATE	0/1	Uncharacterized	0.37	No	GO:0003674|GO:0005575|GO:0008150	(orf19.6277) Ortholog of <i>C. dubliniensis CD36</i> : Cd36_05920, <i>C. parapsilosis CDC317</i> : CPAR2_803860, <i>C. auris B8441</i> : B9J08_000594, <i>Pichia stipitis Pignal</i> : PICST_30324 and <i>Candida guilliermondii ATCC 6260</i> : PGUG_04439
Chr6	C6_01500C_A	TRY5	CAL0000180184	298883	FY17	C	T	c.2294G>A	snp	missense_variant	MODERATE	0/1	Verified	0.55	No	GO:0008643|GO:0003676|GO:0044011|GO:0006357|GO:0010811|GO:1900189|GO:0000422|GO:0005575	(orf19.3434) Zn(II)2Cys6 transcription factor regulator of yeast form adherence required for yeast cell adherence to silicone substrate
ChrR	CR_09240C_A	CR_09240C_A	CAL0000185958	1967383	FY37	T	C	c.188A>G	snp	missense_variant	MODERATE	0/1	Verified	0.46	No	GO:0062040|GO:0005576|GO:0003674|GO:0008150	(orf19.7322) Protein of unknown function S. cerevisae ortholog Ypl225w interacts with ribosomes rat catheter biofilm induced
Chr1	C1_06340W_A	C1_06340W_A	CAL0000179810	1347766	FY460	G	C	c.2926G>C	snp	missense_variant	MODERATE	0/1	Uncharacterized	0.83	No	GO:0003674|GO:0005575|GO:0008150	(orf19.6277) Ortholog of <i>C. dubliniensis CD36</i> : Cd36_05920, <i>C. parapsilosis CDC317</i> : CPAR2_803860, <i>C. auris B8441</i> : B9J08_000594, <i>Pichia stipitis Pignal</i> : PICST_30324 and <i>Candida guilliermondii ATCC 6260</i> : PGUG_04439
Chr1	C1_06440C_A	C1_06440C_A	CAL0000189377	1374095	FY460	C	A	c.1319G>T	snp	missense_variant	MODERATE	0/1	Uncharacterized	0.36	No	GO:0003674|GO:0005575|GO:0008150	(orf19.6266) Protein of unknown function Spider biofilm induced
Chr1	C1_06930W_A	PGA63	CAL0000193385	1477312	FY460	A	G	c.1664A>G	snp	missense_variant	MODERATE	0/1	Uncharacterized	0.59	No	GO:0007163|GO:0005198|GO:0030127|GO:0006886|GO:0090114|GO:0006888|GO:0006998|GO:0006696	(orf19.6217) Component COPII vesicle coat required for vesicle formation in ER to Golgi transport predicted GPI-anchor flow model and Spider biofilm repressed
Chr4	C4_05770C_A	CFL1	CAL0000193490	1274020	FY460	T	G	c.464A>C	snp	missense_variant	MODERATE	0/1	Verified	0.36	No	GO:0008643|GO:0055085|GO:0000293|GO:0005886|GO:0006826|GO:0015677|GO:0015893	(orf19.1263) Protein similar to ferric reductase Fre10p possible functional homolog of S. cerevisiae Fre1p (reports differ) transcription is negatively regulated by Sfu1p, copper, amphotericin B, caspofungin induced by ciclopirox olamine
Chr1	C1_06340W_A	C1_06340W_A	CAL0000179810	1347766	FY461	G	C	c.2926G>C	snp	missense_variant	MODERATE	0/1	Uncharacterized	0.9	No	GO:0003674|GO:0005575|GO:0008150	(orf19.6277) Ortholog of <i>C. dubliniensis CD36</i> : Cd36_05920, <i>C. parapsilosis CDC317</i> : CPAR2_803860, <i>C. auris B8441</i> : B9J08_000594, <i>Pichia stipitis Pignal</i> : PICST_30324 and <i>Candida guilliermondii ATCC 6260</i> : PGUG_04439
Chr5	C5_04370C_A	PGA37	CAL0000201918	965601	FY461	C	T	c.182G>A	snp	missense_variant	MODERATE	0/1	Uncharacterized	0.39	No	GO:0008152|GO:0008643|GO:0055085|GO:0009986|GO:0003674	(orf19.3923) Putative GPI-anchored protein Hap43-repressed Spider biofilm induced
Chr6	C6_04190C_A	C6_04190C_A	CAL0000190667	924299	FY461	C	T	c.463G>A	snp	missense_variant	MODERATE	0/1	Uncharacterized	0.6	No	GO:0003674|GO:0005575|GO:0008150	(orf19.1075) Protein of unknown function Spider biofilm induced
ChrR	CR_09520C_A	CR_09520C_A	CAL0000176383	2030975	FY461	T	C	c.790A>G	snp	missense_variant	MODERATE	0/1	Uncharacterized	0.89	No	GO:0002181|GO:0000462|GO:0072686|GO:0005634|GO:0005938|GO:0044732|GO:1990498|GO:0005816|GO:0005881|GO:0099070|GO:0070850|GO:0000776|GO:1904511|GO:0005876|GO:0051010|GO:0061863|GO:0008017|GO:0071963|GO:0051417|GO:1990571|GO:0090307|GO:0000022|GO:0031110|GO:0046785|GO:0007052|GO:0140210	(orf19.6610) Ortholog(s) have microtubule binding, microtubule plus end polymerase, microtubule plus-end binding activity
