## Supplemental Table S2 for "Antifungal tolerance and resistance emerge at distinct drug concentrations and rely upon different aneuploid chromosomes"

### Sheet: FY1
chr	Sys	Gene	CGID	pos	SNP	Colony	ref	alt	mutation	mut_type	mut_category	mut_effect	genotype	ORF	desc
chr4	C4_01420W_A	C4_01420W_A	CAL0000190059	297302	C4_01420W_A_297302	Small&Large	C	A	c.2585C>A	snp	missense_variant	MODERATE	0/1	Uncharacterized	(orf19.4643) Ortholog of <i>C. dubliniensis CD36</i> : Cd36_41430, <i>Candida tropicalis NEW ASSEMBLY</i> : CTRG1_00187, <i>Candida tropicalis MYA-3404</i> : CTRG_00187 and <i>Candida albicans WO-1</i> : CAWG_03642
chr1	C1_04090C_A	C1_04090C_A	CAL0000177605	859207	C1_04090C_A_859207	Small	G	A	c.187C>T	snp	missense_variant	MODERATE	0/1	Uncharacterized	(orf19.1041) Ortholog(s) have cyclin-dependent protein serine/threonine kinase activator activity
chr1	C1_06340W_A	C1_06340W_A	CAL0000179810	1347766	C1_06340W_A_1347766	Small	G	C	c.2926G>C	snp	missense_variant	MODERATE	0/1	Uncharacterized	(orf19.6277) Ortholog of <i>C. dubliniensis CD36</i> : Cd36_05920, <i>C. parapsilosis CDC317</i> : CPAR2_803860, <i>C. auris B8441</i> : B9J08_000594, <i>Pichia stipitis Pignal</i> : PICST_30324 and <i>Candida guilliermondii ATCC 6260</i> : PGUG_04439
chr1	C1_06340W_A	C1_06340W_A	CAL0000179810	1347780	C1_06340W_A_1347780	Small	T	A	c.2940T>A	snp	missense_variant	MODERATE	0/1	Uncharacterized	(orf19.6277) Ortholog of <i>C. dubliniensis CD36</i> : Cd36_05920, <i>C. parapsilosis CDC317</i> : CPAR2_803860, <i>C. auris B8441</i> : B9J08_000594, <i>Pichia stipitis Pignal</i> : PICST_30324 and <i>Candida guilliermondii ATCC 6260</i> : PGUG_04439
chr4	C4_01450W_A	PWP1	CAL0000198308	307037	C4_01450W_A_307037	Small	A	G	c.1786A>G	snp	missense_variant	MODERATE	0/1	Uncharacterized	(orf19.4640) Putative rRNA processing protein Hap43-induced repressed in core stress response
chr4	C4_01450W_A	PWP1	CAL0000198308	307048	C4_01450W_A_307048	Small	A	T	c.1797A>T	snp	missense_variant	MODERATE	0/1	Uncharacterized	(orf19.4640) Putative rRNA processing protein Hap43-induced repressed in core stress response
chr4	C4_03350C_A	AIF1	CAL0000191273	702839	C4_03350C_A_702839	Small	G	A	c.1181C>T	snp	missense_variant	MODERATE	0/1	Uncharacterized	(orf19.3362) Has domain(s) with predicted flavin adenine dinucleotide binding, oxidoreductase activity
chr4	C4_03970W_A	C4_03970W_A	CAL0000193819	847481	C4_03970W_A_847481	Small	T	C	c.299T>C	snp	missense_variant	MODERATE	0/1	Dubious	(orf19.1207) Ortholog of <i>C. dubliniensis CD36</i> : Cd36_33200 and <i>Candida albicans WO-1</i> : CAWG_03416
chr4	C4_03970W_A	C4_03970W_A	CAL0000193819	847513	C4_03970W_A_847513	Small	T	C	c.331T>C	snp	stop_lost&splice_region_variant	HIGH	0/1	Dubious	(orf19.1207) Ortholog of <i>C. dubliniensis CD36</i> : Cd36_33200 and <i>Candida albicans WO-1</i> : CAWG_03416
chr6	C6_04190C_A	C6_04190C_A	CAL0000190667	924568	C6_04190C_A_924568	Small	G	A	c.194C>T	snp	missense_variant	MODERATE	0/1	Uncharacterized	(orf19.1075) Protein of unknown function Spider biofilm induced
chr7	C7_01130C_A	C7_01130C_A	CAL0000176180	236438	C7_01130C_A_236438	Small	A	T	c.125T>A	snp	missense_variant	MODERATE	0/1	Uncharacterized	(orf19.6897) Protein of unknown function
chr1	C1_04140W_A	IFD6	CAL0000201829	867462	C1_04140W_A_867462	Large	G	A	c.83G>A	snp	missense_variant	MODERATE	0/1	Verified	(orf19.1048) Aldo-keto reductase similar to aryl alcohol dehydrogenases protein increase correlates with MDR1 overexpression (not CDR1 or CDR2) in fluconazole-resistant clinical isolates farnesol regulated possibly essential Spider biofilm induced
chr1	C1_06530C_A	C1_06530C_A	CAL0000197778	1390578	C1_06530C_A_1390578	Large	A	T	c.3753T>A	snp	missense_variant	MODERATE	1/1	Uncharacterized	(orf19.6260) Ubiquitin-specific protease cleaves ubiquitin from ubiquitinated proteins Spider biofilm induced
chr1	C1_08900W_A	C1_08900W_A	CAL0000174928	1935397	C1_08900W_A_1935397	Large	A	G	c.1607A>G	snp	missense_variant	MODERATE	0/1	Uncharacterized	(orf19.4749) Protein of unknown function hyphal-induced expression, regulated by Cyr1, Ras1, Efg1 Hap43-induced gene Spider biofilm induced
chr2	C2_07530C_A	C2_07530C_A	CAL0000193545	1536717	C2_07530C_A_1536717	Large	TTC	TTT	c.357G>A	snp	missense_variant	MODERATE	0/1	Uncharacterized	(orf19.1874) Ortholog(s) have protein serine/threonine kinase activity
chr2	C2_08380C_A	C2_08380C_A	CAL0000188846	1692880	C2_08380C_A_1692880	Large	ACGA	ACGC	c.1447T>G	snp	missense_variant	MODERATE	0/1	Uncharacterized	(orf19.1434) Ortholog(s) have DNA polymerase binding, protein kinase activator activity, signaling adaptor activity
chr4	C4_01420W_A	C4_01420W_A	CAL0000190059	297310	C4_01420W_A_297310	Large	G	C	c.2593G>C	snp	missense_variant	MODERATE	0/1	Uncharacterized	(orf19.4643) Ortholog of <i>C. dubliniensis CD36</i> : Cd36_41430, <i>Candida tropicalis NEW ASSEMBLY</i> : CTRG1_00187, <i>Candida tropicalis MYA-3404</i> : CTRG_00187 and <i>Candida albicans WO-1</i> : CAWG_03642
chr4	C4_03890W_A	PTP2	CAL0000192372	826712	C4_03890W_A_826712	Large	T	A	c.617T>A	snp	missense_variant	MODERATE	0/1	Verified	(orf19.5045) Predicted protein tyrosine phosphatase involved in regulation of MAP kinase Hog1 activity induced by Mnl1 under weak acid stress rat catheter and Spider biofilm induced
chr6	C6_01020W_A	C6_01020W_A	CAL0000191239	200015	C6_01020W_A_200015	Large	G	A	c.760G>A	snp	missense_variant	MODERATE	0/1	Uncharacterized	(orf19.104) Protein of unknown function induced by alpha pheromone in SpiderM medium

### Sheet: FY13
chr	Sys	Gene	CGID	pos	SNP	Colony	ref	alt	mutation	mut_type	mut_category	mut_effect	genotype	ORF	desc
chr1	C1_06340W_A	C1_06340W_A	CAL0000179810	1347766	C1_06340W_A_1347766	Small&Large	G	C	c.2926G>C	snp	missense_variant	MODERATE	0/1	Uncharacterized	(orf19.6277) Ortholog of <i>C. dubliniensis CD36</i> : Cd36_05920, <i>C. parapsilosis CDC317</i> : CPAR2_803860, <i>C. auris B8441</i> : B9J08_000594, <i>Pichia stipitis Pignal</i> : PICST_30324 and <i>Candida guilliermondii ATCC 6260</i> : PGUG_04439
chr1	C1_03760C_A	STR2	CAL0000185051	785989	C1_03760C_A_785989	Small	G	T	c.886C>A	snp	missense_variant	MODERATE	0/1	Uncharacterized	(orf19.1033) Ortholog(s) have cystathionine gamma-synthase activity and role in sulfur compound metabolic process, transsulfuration
chr1	C1_06340W_A	C1_06340W_A	CAL0000179810	1347780	C1_06340W_A_1347780	Small	T	A	c.2940T>A	snp	missense_variant	MODERATE	0/1	Uncharacterized	(orf19.6277) Ortholog of <i>C. dubliniensis CD36</i> : Cd36_05920, <i>C. parapsilosis CDC317</i> : CPAR2_803860, <i>C. auris B8441</i> : B9J08_000594, <i>Pichia stipitis Pignal</i> : PICST_30324 and <i>Candida guilliermondii ATCC 6260</i> : PGUG_04439
chr1	C1_07780W_A	C1_07780W_A	CAL0000177087	1697491	C1_07780W_A_1697491	Small	A	C	c.866A>C	snp	missense_variant	MODERATE	0/1	Uncharacterized	(orf19.4713) Ortholog of <i>C. dubliniensis CD36</i> : Cd36_07300, <i>C. parapsilosis CDC317</i> : CPAR2_208300, <i>C. auris B8441</i> : B9J08_001596 and <i>Candida tenuis NRRL Y-1498</i> : CANTEDRAFT_95879
chr1	C1_12900W_A	C1_12900W_A	CAL0000196724	2808521	C1_12900W_A_2808521	Small	C	T	c.743C>T	snp	missense_variant	MODERATE	0/1	Uncharacterized	(orf19.4921) Ortholog of <i>C. dubliniensis CD36</i> : Cd36_12030 and <i>Candida albicans WO-1</i> : CAWG_00152
chr2	C2_06700W_A	AMO2	CAL0000179644	1371636	C2_06700W_A_1371636	Small	T	G	c.16T>G	snp	missense_variant	MODERATE	0/1	Verified	(orf19.3152) Protein similar to A. niger predicted peroxisomal copper amino oxidase mutation confers hypersensitivity to toxic ergosterol analog F-12/CO2 early biofilm induced
chr2	C2_06700W_A	AMO2	CAL0000179644	1371639	C2_06700W_A_1371639	Small	T	G	c.19T>G	snp	missense_variant	MODERATE	0/1	Verified	(orf19.3152) Protein similar to A. niger predicted peroxisomal copper amino oxidase mutation confers hypersensitivity to toxic ergosterol analog F-12/CO2 early biofilm induced
chr2	C2_08380C_A	C2_08380C_A	CAL0000188846	1692880	C2_08380C_A_1692880	Small	ACGA	ACGC	c.1447T>G	snp	missense_variant	MODERATE	0/1	Uncharacterized	(orf19.1434) Ortholog(s) have DNA polymerase binding, protein kinase activator activity, signaling adaptor activity
chr3	C3_05170W_A	WOR2	CAL0000177394	1119011	C3_05170W_A_1119011	Small	G	C	c.287G>C	snp	missense_variant	MODERATE	0/1	Verified	(orf19.5992) Zn(II)2Cys6 transcription factor regulator of white-opaque switching required for maintenance of opaque state Hap43-induced
chr4	C4_01420W_A	C4_01420W_A	CAL0000190059	297302	C4_01420W_A_297302	Small	C	A	c.2585C>A	snp	missense_variant	MODERATE	0/1	Uncharacterized	(orf19.4643) Ortholog of <i>C. dubliniensis CD36</i> : Cd36_41430, <i>Candida tropicalis NEW ASSEMBLY</i> : CTRG1_00187, <i>Candida tropicalis MYA-3404</i> : CTRG_00187 and <i>Candida albicans WO-1</i> : CAWG_03642
chr4	C4_01420W_A	C4_01420W_A	CAL0000190059	297310	C4_01420W_A_297310	Small	G	C	c.2593G>C	snp	missense_variant	MODERATE	0/1	Uncharacterized	(orf19.4643) Ortholog of <i>C. dubliniensis CD36</i> : Cd36_41430, <i>Candida tropicalis NEW ASSEMBLY</i> : CTRG1_00187, <i>Candida tropicalis MYA-3404</i> : CTRG_00187 and <i>Candida albicans WO-1</i> : CAWG_03642
chr1	C1_03710C_A	MSB1	CAL0000199709	767701	C1_03710C_A_767701	Large	T	C	c.3230A>G	snp	missense_variant	MODERATE	0/1	Verified	(orf19.1133) Putative regulator of transcription expression in S. cerevisiae flo8 and flo11 mutants suggests a role in regulation of adhesion factors
chr1	C1_04140W_A	IFD6	CAL0000201829	867462	C1_04140W_A_867462	Large	G	A	c.83G>A	snp	missense_variant	MODERATE	0/1	Verified	(orf19.1048) Aldo-keto reductase similar to aryl alcohol dehydrogenases protein increase correlates with MDR1 overexpression (not CDR1 or CDR2) in fluconazole-resistant clinical isolates farnesol regulated possibly essential Spider biofilm induced
chr1	C1_08900W_A	C1_08900W_A	CAL0000174928	1935447	C1_08900W_A_1935447	Large	A	G	c.1657A>G	snp	missense_variant	MODERATE	0/1	Uncharacterized	(orf19.4749) Protein of unknown function hyphal-induced expression, regulated by Cyr1, Ras1, Efg1 Hap43-induced gene Spider biofilm induced
chr2	C2_01140C_A	C2_01140C_A	CAL0000200254	185878	C2_01140C_A_185878	Large	TTC	TTT	c.379G>A	snp	missense_variant	MODERATE	0/1	Uncharacterized	(orf19.2010) Ortholog of <i>C. dubliniensis CD36</i> : Cd36_16030, <i>C. parapsilosis CDC317</i> : CPAR2_213800, <i>Debaryomyces hansenii CBS767</i> : DEHA2A01320g and <i>Pichia stipitis Pignal</i> : PICST_29434
chr2	C2_08550C_A	MSU1	CAL0000186154	1730264	C2_08550C_A_1730264	Large	GCGG	GCGA	c.1390C>T	snp	missense_variant	MODERATE	0/1	Verified	(orf19.3624) Exoribonuclease, along with helicase Suv3p forms a two-component complex (mtEXO) responsible for mitochondrial RNA degradation
chr2	C2_08980C_A	PGA55	CAL0000189083	1825518	C2_08980C_A_1825518	Large	T	A	c.2563A>T	snp	missense_variant	MODERATE	0/1	Uncharacterized	(orf19.207) GPI-anchored adhesin-like protein filament induced regulated by Nrg1, Tup1 regulated upon hyphal formation mRNA binds to She3 and is localized to yeast-form buds and hyphal tips induced during chlamydospore formation
chr4	C4_01450W_A	PWP1	CAL0000198308	307048	C4_01450W_A_307048	Large	A	T	c.1797A>T	snp	missense_variant	MODERATE	0/1	Uncharacterized	(orf19.4640) Putative rRNA processing protein Hap43-induced repressed in core stress response
chr4	C4_06300C_A	PGA42	CAL0000192200	1400954	C4_06300C_A_1400954	Large	T	C	c.427A>G	snp	missense_variant	MODERATE	0/1	Uncharacterized	(orf19.2907) Putative GPI-anchored adhesin-like protein decreased transcription is observed in azole-resistant strains that overexpress CDR1 and CDR2 or MDR1
chr4	C4_07100C_A	C4_07100C_A	CAL0000181172	1569826	C4_07100C_A_1569826	Large	ACA	ACG	c.4160T>C	snp	missense_variant	MODERATE	0/1	Uncharacterized	(orf19.3098) Predicted RNA-dependent ATPase RNA helicase Hap43-induced gene
chrR	CR_04950W_A	MED5	CAL0000187701	1071148	CR_04950W_A_1071148	Large	A	T	c.457A>T	snp	missense_variant	MODERATE	0/1	Uncharacterized	(orf19.1808) RNA polymerase II mediator complex subunit transcription positively regulated by Tbf1p

### Sheet: FY42
chr	Sys	Gene	CGID	pos	SNP	Colony	ref	alt	mutation	mut_type	mut_category	mut_effect	genotype	ORF	desc
chr1	C1_04010C_A	C1_04010C_A	CAL0000175827	843492	C1_04010C_A_843492	Small&Large	CCT	CCA	c.309A>T	snp	missense_variant	MODERATE	0/1	Uncharacterized	(orf19.4476) Protein with a NADP-dependent oxidoreductase domain transcript induced by ketoconazole rat catheter and Spider biofilm induced
chr1	C1_04890W_A	YBN5	CAL0000180814	1015810	C1_04890W_A_1015810	Small&Large	G	T	c.25G>T	snp	missense_variant	MODERATE	0/1	Uncharacterized	(orf19.754) P-loop ATPase with similarity to human OLA1 and bacterial YchF Spider biofilm repressed
chr1	C1_06340W_A	C1_06340W_A	CAL0000179810	1347780	C1_06340W_A_1347780	Small&Large	T	A	c.2940T>A	snp	missense_variant	MODERATE	0/1	Uncharacterized	(orf19.6277) Ortholog of <i>C. dubliniensis CD36</i> : Cd36_05920, <i>C. parapsilosis CDC317</i> : CPAR2_803860, <i>C. auris B8441</i> : B9J08_000594, <i>Pichia stipitis Pignal</i> : PICST_30324 and <i>Candida guilliermondii ATCC 6260</i> : PGUG_04439
chr2	C2_04420W_A	IFA4	CAL0000199289	926123	C2_04420W_A_926123	Small&Large	G	C	c.592G>C	snp	missense_variant	MODERATE	0/1	Uncharacterized	(orf19.4510) Protein of unknown function oxidative stress-induced via Cap1
chr2	C2_08380C_A	C2_08380C_A	CAL0000188846	1692880	C2_08380C_A_1692880	Small&Large	ACGA	ACGC	c.1447T>G	snp	missense_variant	MODERATE	0/1	Uncharacterized	(orf19.1434) Ortholog(s) have DNA polymerase binding, protein kinase activator activity, signaling adaptor activity
chr3	C3_07830W_A	FBP1	CAL0000200348	1776925	C3_07830W_A_1776925	Small&Large	T	A	c.878T>A	snp	missense_variant	MODERATE	0/1	Verified	(orf19.6178) Fructose-1,6-bisphosphatase key gluconeogenesis enzyme regulated by Efg1, Ssn6 induced by phagocytosis effects switch from glycolysis to gluconeogenesis in macrophage rat flow model biofilm induced overlaps orf19.6179
chr5	C5_01590W_A	C5_01590W_A	CAL0000191482	354649	C5_01590W_A_354649	Small&Large	G	A	c.1243G>A	snp	missense_variant	MODERATE	0/1	Uncharacterized	(orf19.4153) Ortholog(s) have NEDD8 activating enzyme activity and role in protein neddylation
chr1	C1_06340W_A	C1_06340W_A	CAL0000179810	1347766	C1_06340W_A_1347766	Small	G	C	c.2926G>C	snp	missense_variant	MODERATE	0/1	Uncharacterized	(orf19.6277) Ortholog of <i>C. dubliniensis CD36</i> : Cd36_05920, <i>C. parapsilosis CDC317</i> : CPAR2_803860, <i>C. auris B8441</i> : B9J08_000594, <i>Pichia stipitis Pignal</i> : PICST_30324 and <i>Candida guilliermondii ATCC 6260</i> : PGUG_04439
chr3	C3_03050C_A	PGA18	CAL0000183589	644703	C3_03050C_A_644703	Small	A	G	c.1600T>C	snp	missense_variant	MODERATE	0/1	Uncharacterized	(orf19.301) Putative GPI-anchored protein regulated by Nrg1, Tup1 rat catheter biofilm repressed
chr6	C6_01080C_A	C6_01080C_A	CAL0000185118	212274	C6_01080C_A_212274	Small	C	T	c.518G>A	snp	missense_variant	MODERATE	0/1	Uncharacterized	(orf19.114) Ortholog of <i>C. dubliniensis CD36</i> : Cd36_61190, <i>C. parapsilosis CDC317</i> : CPAR2_603230, <i>C. auris B8441</i> : B9J08_001119 and <i>Candida tenuis NRRL Y-1498</i> : cten_CGOB_00054
chr7	C7_02350C_A	C7_02350C_A	CAL0000176532	512066	C7_02350C_A_512066	Small	T	A	c.2139A>T	snp	missense_variant	MODERATE	0/1	Uncharacterized	(orf19.6476) Putative protein with a predicted role in exocytic transport from the Golgi filament induced
chr1	C1_00010W_A	C1_00010W_A	CAL0000182519	4209	C1_00010W_A_4209	Large	A	G	c.151A>G	snp	missense_variant	MODERATE	0/1	Dubious	(orf19.6115) Dubious open reading frame
chr1	C1_02370C_A	C1_02370C_A	CAL0000194228	495134	C1_02370C_A_495134	Large	G	T	c.1084C>A	snp	missense_variant	MODERATE	0/1	Uncharacterized	(orf19.3694) Ortholog of <i>C. dubliniensis CD36</i> : Cd36_02210, <i>C. parapsilosis CDC317</i> : CPAR2_106350, <i>C. auris B8441</i> : B9J08_000959 and <i>Candida tenuis NRRL Y-1498</i> : CANTEDRAFT_116785
chr1	C1_04140W_A	IFD6	CAL0000201829	867462	C1_04140W_A_867462	Large	G	A	c.83G>A	snp	missense_variant	MODERATE	0/1	Verified	(orf19.1048) Aldo-keto reductase similar to aryl alcohol dehydrogenases protein increase correlates with MDR1 overexpression (not CDR1 or CDR2) in fluconazole-resistant clinical isolates farnesol regulated possibly essential Spider biofilm induced
chr1	C1_12900W_A	C1_12900W_A	CAL0000196724	2808521	C1_12900W_A_2808521	Large	C	T	c.743C>T	snp	missense_variant	MODERATE	0/1	Uncharacterized	(orf19.4921) Ortholog of <i>C. dubliniensis CD36</i> : Cd36_12030 and <i>Candida albicans WO-1</i> : CAWG_00152
chr2	C2_04790C_A	C2_04790C_A	CAL0000183512	1004968	C2_04790C_A_1004968	Large	T	A	c.544A>T	snp	missense_variant	MODERATE	0/1	Uncharacterized	(orf19.185) Ortholog(s) have structural constituent of ribosome activity, role in mitochondrial translation, mitochondrial translational initiation and mitochondrial small ribosomal subunit localization
chr2	C2_06600W_A	SKY2	CAL0000196384	1343090	C2_06600W_A_1343090	Large	T	A	c.2080T>A	snp	missense_variant	MODERATE	1/1	Verified	(orf19.35) SR-like protein kinase involved in utilization of dipeptides as nitrogen source rat catheter, flow model, Spider biofilm induced
chr3	C3_02410C_A	C3_02410C_A	CAL0000185484	527125	C3_02410C_A_527125	Large	T	C	c.1220A>G	snp	missense_variant	MODERATE	0/1	Uncharacterized	(orf19.229) Ortholog(s) have ubiquitin-protein transferase activity, role in ubiquitin-dependent protein catabolic process and chromosome, centromeric region, site of double-strand break localization
chr4	C4_07100C_A	C4_07100C_A	CAL0000181172	1569826	C4_07100C_A_1569826	Large	ACA	ACG	c.4160T>C	snp	missense_variant	MODERATE	0/1	Uncharacterized	(orf19.3098) Predicted RNA-dependent ATPase RNA helicase Hap43-induced gene
chr6	C6_01020W_A	C6_01020W_A	CAL0000191239	200015	C6_01020W_A_200015	Large	G	A	c.760G>A	snp	missense_variant	MODERATE	0/1	Uncharacterized	(orf19.104) Protein of unknown function induced by alpha pheromone in SpiderM medium

### Sheet: FY73
chr	Sys	Gene	CGID	pos	SNP	Colony	ref	alt	mutation	mut_type	mut_category	mut_effect	genotype	ORF	desc
chr1	C1_06340W_A	C1_06340W_A	CAL0000179810	1347766	C1_06340W_A_1347766	Small&Large	G	C	c.2926G>C	snp	missense_variant	MODERATE	0/1	Uncharacterized	(orf19.6277) Ortholog of <i>C. dubliniensis CD36</i> : Cd36_05920, <i>C. parapsilosis CDC317</i> : CPAR2_803860, <i>C. auris B8441</i> : B9J08_000594, <i>Pichia stipitis Pignal</i> : PICST_30324 and <i>Candida guilliermondii ATCC 6260</i> : PGUG_04439
chr1	C1_06340W_A	C1_06340W_A	CAL0000179810	1347780	C1_06340W_A_1347780	Small&Large	T	A	c.2940T>A	snp	missense_variant	MODERATE	0/1	Uncharacterized	(orf19.6277) Ortholog of <i>C. dubliniensis CD36</i> : Cd36_05920, <i>C. parapsilosis CDC317</i> : CPAR2_803860, <i>C. auris B8441</i> : B9J08_000594, <i>Pichia stipitis Pignal</i> : PICST_30324 and <i>Candida guilliermondii ATCC 6260</i> : PGUG_04439
chr4	C4_05370W_A	PUF3	CAL0000187550	1171192	C4_05370W_A_1171192	Small&Large	C	T	c.170C>T	snp	missense_variant	MODERATE	0/1	Verified	(orf19.1795) RNA-binding protein involved in regulation of mitochondrial biogenesis
chr1	C1_04010C_A	C1_04010C_A	CAL0000175827	843482	C1_04010C_A_843482	Small	C	A	c.321G>T	snp	missense_variant	MODERATE	0/1	Uncharacterized	(orf19.4476) Protein with a NADP-dependent oxidoreductase domain transcript induced by ketoconazole rat catheter and Spider biofilm induced
chr1	C1_12900W_A	C1_12900W_A	CAL0000196724	2808521	C1_12900W_A_2808521	Small	C	T	c.743C>T	snp	missense_variant	MODERATE	0/1	Uncharacterized	(orf19.4921) Ortholog of <i>C. dubliniensis CD36</i> : Cd36_12030 and <i>Candida albicans WO-1</i> : CAWG_00152
chr6	C6_01570C_A	FGR47	CAL0000190027	322154	C6_01570C_A_322154	Small	C	T	c.2248G>A	snp	missense_variant	MODERATE	0/1	Verified	(orf19.3429) Protein lacking an ortholog in S. cerevisiae transposon mutation affects filamentous growth
chr1	C1_00010W_A	C1_00010W_A	CAL0000182519	4209	C1_00010W_A_4209	Large	A	G	c.151A>G	snp	missense_variant	MODERATE	0/1	Dubious	(orf19.6115) Dubious open reading frame
chr1	C1_04140W_A	IFD6	CAL0000201829	867462	C1_04140W_A_867462	Large	G	A	c.83G>A	snp	missense_variant	MODERATE	0/1	Verified	(orf19.1048) Aldo-keto reductase similar to aryl alcohol dehydrogenases protein increase correlates with MDR1 overexpression (not CDR1 or CDR2) in fluconazole-resistant clinical isolates farnesol regulated possibly essential Spider biofilm induced
chr1	C1_08900W_A	C1_08900W_A	CAL0000174928	1935397	C1_08900W_A_1935397	Large	A	G	c.1607A>G	snp	missense_variant	MODERATE	0/1	Uncharacterized	(orf19.4749) Protein of unknown function hyphal-induced expression, regulated by Cyr1, Ras1, Efg1 Hap43-induced gene Spider biofilm induced
chr2	C2_04790C_A	C2_04790C_A	CAL0000183512	1004968	C2_04790C_A_1004968	Large	T	A	c.544A>T	snp	missense_variant	MODERATE	0/1	Uncharacterized	(orf19.185) Ortholog(s) have structural constituent of ribosome activity, role in mitochondrial translation, mitochondrial translational initiation and mitochondrial small ribosomal subunit localization
chr2	C2_08380C_A	C2_08380C_A	CAL0000188846	1692880	C2_08380C_A_1692880	Large	ACGA	ACGC	c.1447T>G	snp	missense_variant	MODERATE	0/1	Uncharacterized	(orf19.1434) Ortholog(s) have DNA polymerase binding, protein kinase activator activity, signaling adaptor activity
chr4	C4_07100C_A	C4_07100C_A	CAL0000181172	1569826	C4_07100C_A_1569826	Large	ACA	ACG	c.4160T>C	snp	missense_variant	MODERATE	0/1	Uncharacterized	(orf19.3098) Predicted RNA-dependent ATPase RNA helicase Hap43-induced gene
chr6	C6_01020W_A	C6_01020W_A	CAL0000191239	200015	C6_01020W_A_200015	Large	G	A	c.760G>A	snp	missense_variant	MODERATE	0/1	Uncharacterized	(orf19.104) Protein of unknown function induced by alpha pheromone in SpiderM medium
chr6	C6_01020W_A	C6_01020W_A	CAL0000191239	200109	C6_01020W_A_200109	Large	A	G	c.854A>G	snp	splice_region_variant&stop_retained_variant	LOW	0/1	Uncharacterized	(orf19.104) Protein of unknown function induced by alpha pheromone in SpiderM medium
chr6	C6_01030W_A	HAL22	CAL0000200084	201548	C6_01030W_A_201548	Large	G	A	c.1031G>A	snp	missense_variant	MODERATE	0/1	Uncharacterized	(orf19.105) Putative phosphoadenosine-5'-phosphate or 3'-phosphoadenosine 5'-phosphosulfate phosphatase possible role in sulfur recycling Hap43-repressed F-12/CO2 biofilm induced
chr6	C6_01080C_A	C6_01080C_A	CAL0000185118	212274	C6_01080C_A_212274	Large	C	T	c.518G>A	snp	missense_variant	MODERATE	0/1	Uncharacterized	(orf19.114) Ortholog of <i>C. dubliniensis CD36</i> : Cd36_61190, <i>C. parapsilosis CDC317</i> : CPAR2_603230, <i>C. auris B8441</i> : B9J08_001119 and <i>Candida tenuis NRRL Y-1498</i> : cten_CGOB_00054
chr7	C7_02850W_A	C7_02850W_A	CAL0000192400	615653	C7_02850W_A_615653	Large	A	G	c.737A>G	snp	missense_variant	MODERATE	0/1	Uncharacterized	(orf19.5177) Ortholog of <i>Candida albicans WO-1</i> : CAWG_05627
chrR	CR_08100C_A	RIO2	CAL0000193362	1765810	CR_08100C_A_1765810	Large	G	T	c.8C>A	snp	missense_variant	MODERATE	0/1	Uncharacterized	(orf19.6369) Putative serine kinase with a predicted role in the processing of the 20S pre-rRNA into mature 18S rRNA null mutants are hypersensitive to caspofungin

### Sheet: FY83
chr	Sys	Gene	CGID	pos	SNP	Colony	ref	alt	mutation	mut_type	mut_category	mut_effect	genotype	ORF	desc
chr1	C1_06340W_A	C1_06340W_A	CAL0000179810	1347766	C1_06340W_A_1347766	Small&Large	G	C	c.2926G>C	snp	missense_variant	MODERATE	0/1	Uncharacterized	(orf19.6277) Ortholog of <i>C. dubliniensis CD36</i> : Cd36_05920, <i>C. parapsilosis CDC317</i> : CPAR2_803860, <i>C. auris B8441</i> : B9J08_000594, <i>Pichia stipitis Pignal</i> : PICST_30324 and <i>Candida guilliermondii ATCC 6260</i> : PGUG_04439
chr1	C1_06340W_A	C1_06340W_A	CAL0000179810	1347780	C1_06340W_A_1347780	Small&Large	T	A	c.2940T>A	snp	missense_variant	MODERATE	0/1	Uncharacterized	(orf19.6277) Ortholog of <i>C. dubliniensis CD36</i> : Cd36_05920, <i>C. parapsilosis CDC317</i> : CPAR2_803860, <i>C. auris B8441</i> : B9J08_000594, <i>Pichia stipitis Pignal</i> : PICST_30324 and <i>Candida guilliermondii ATCC 6260</i> : PGUG_04439
chr1	C1_10950C_A	C1_10950C_A	CAL0000187360	2417395	C1_10950C_A_2417395	Small&Large	C	A	c.816G>T	snp	missense_variant	MODERATE	0/1	Uncharacterized	(orf19.2320) Putative serine/threonine-protein kinase possibly an essential gene, disruptants not obtained by UAU1 method
chr1	C1_14350W_A	C1_14350W_A	CAL0000174216	3162465	C1_14350W_A_3162465	Small&Large	G	T	c.388G>T	snp	missense_variant	MODERATE	0/1	Uncharacterized	(orf19.7250) Protein of unknown function rat catheter and Spider biofilm induced
chr6	C6_01500C_A	TRY5	CAL0000180184	298883	C6_01500C_A_298883	Small&Large	C	T	c.2294G>A	snp	missense_variant	MODERATE	0/1	Verified	(orf19.3434) Zn(II)2Cys6 transcription factor regulator of yeast form adherence required for yeast cell adherence to silicone substrate
chr6	C6_01570C_A	FGR47	CAL0000190027	322154	C6_01570C_A_322154	Small&Large	C	T	c.2248G>A	snp	missense_variant	MODERATE	0/1	Verified	(orf19.3429) Protein lacking an ortholog in S. cerevisiae transposon mutation affects filamentous growth
chrR	CR_04950W_A	MED5	CAL0000187701	1071148	CR_04950W_A_1071148	Small	A	T	c.457A>T	snp	missense_variant	MODERATE	0/1	Uncharacterized	(orf19.1808) RNA polymerase II mediator complex subunit transcription positively regulated by Tbf1p
chr1	C1_04010C_A	C1_04010C_A	CAL0000175827	843492	C1_04010C_A_843492	Large	CCT	CCA	c.309A>T	snp	missense_variant	MODERATE	0/1	Uncharacterized	(orf19.4476) Protein with a NADP-dependent oxidoreductase domain transcript induced by ketoconazole rat catheter and Spider biofilm induced
chr1	C1_12810W_A	RIB7	CAL0000179348	2790915	C1_12810W_A_2790915	Large	G	A	c.752G>A	snp	missense_variant	MODERATE	0/1	Uncharacterized	(orf19.6341) Ortholog(s) have 5-amino-6-(5-phosphoribosylamino)uracil reductase activity and role in riboflavin biosynthetic process
chr1	C1_12900W_A	C1_12900W_A	CAL0000196724	2808521	C1_12900W_A_2808521	Large	C	T	c.743C>T	snp	missense_variant	MODERATE	0/1	Uncharacterized	(orf19.4921) Ortholog of <i>C. dubliniensis CD36</i> : Cd36_12030 and <i>Candida albicans WO-1</i> : CAWG_00152
chr2	C2_08380C_A	C2_08380C_A	CAL0000188846	1692880	C2_08380C_A_1692880	Large	ACGA	ACGC	c.1447T>G	snp	missense_variant	MODERATE	0/1	Uncharacterized	(orf19.1434) Ortholog(s) have DNA polymerase binding, protein kinase activator activity, signaling adaptor activity
chr4	C4_06300C_A	PGA42	CAL0000192200	1400954	C4_06300C_A_1400954	Large	T	C	c.427A>G	snp	missense_variant	MODERATE	0/1	Uncharacterized	(orf19.2907) Putative GPI-anchored adhesin-like protein decreased transcription is observed in azole-resistant strains that overexpress CDR1 and CDR2 or MDR1
chr4	C4_07100C_A	C4_07100C_A	CAL0000181172	1569826	C4_07100C_A_1569826	Large	ACA	ACG	c.4160T>C	snp	missense_variant	MODERATE	0/1	Uncharacterized	(orf19.3098) Predicted RNA-dependent ATPase RNA helicase Hap43-induced gene
chr5	C5_01590W_A	C5_01590W_A	CAL0000191482	354649	C5_01590W_A_354649	Large	G	A	c.1243G>A	snp	missense_variant	MODERATE	0/1	Uncharacterized	(orf19.4153) Ortholog(s) have NEDD8 activating enzyme activity and role in protein neddylation

### Sheet: FY87
chr	Sys	Gene	CGID	pos	SNP	Colony	ref	alt	mutation	mut_type	mut_category	mut_effect	genotype	ORF	desc
chr1	C1_00010W_A	C1_00010W_A	CAL0000182519	4209	C1_00010W_A_4209	Small&Large	A	G	c.151A>G	snp	missense_variant	MODERATE	0/1	Dubious	(orf19.6115) Dubious open reading frame
chr1	C1_04010C_A	C1_04010C_A	CAL0000175827	843482	C1_04010C_A_843482	Small&Large	C	A	c.321G>T	snp	missense_variant	MODERATE	0/1	Uncharacterized	(orf19.4476) Protein with a NADP-dependent oxidoreductase domain transcript induced by ketoconazole rat catheter and Spider biofilm induced
chr1	C1_06340W_A	C1_06340W_A	CAL0000179810	1347780	C1_06340W_A_1347780	Small&Large	T	A	c.2940T>A	snp	missense_variant	MODERATE	0/1	Uncharacterized	(orf19.6277) Ortholog of <i>C. dubliniensis CD36</i> : Cd36_05920, <i>C. parapsilosis CDC317</i> : CPAR2_803860, <i>C. auris B8441</i> : B9J08_000594, <i>Pichia stipitis Pignal</i> : PICST_30324 and <i>Candida guilliermondii ATCC 6260</i> : PGUG_04439
chr1	C1_02370C_A	C1_02370C_A	CAL0000194228	495134	C1_02370C_A_495134	Small	G	T	c.1084C>A	snp	missense_variant	MODERATE	0/1	Uncharacterized	(orf19.3694) Ortholog of <i>C. dubliniensis CD36</i> : Cd36_02210, <i>C. parapsilosis CDC317</i> : CPAR2_106350, <i>C. auris B8441</i> : B9J08_000959 and <i>Candida tenuis NRRL Y-1498</i> : CANTEDRAFT_116785
chr1	C1_06340W_A	C1_06340W_A	CAL0000179810	1347766	C1_06340W_A_1347766	Small	G	C	c.2926G>C	snp	missense_variant	MODERATE	0/1	Uncharacterized	(orf19.6277) Ortholog of <i>C. dubliniensis CD36</i> : Cd36_05920, <i>C. parapsilosis CDC317</i> : CPAR2_803860, <i>C. auris B8441</i> : B9J08_000594, <i>Pichia stipitis Pignal</i> : PICST_30324 and <i>Candida guilliermondii ATCC 6260</i> : PGUG_04439
chr1	C1_08900W_A	C1_08900W_A	CAL0000174928	1935447	C1_08900W_A_1935447	Small	A	G	c.1657A>G	snp	missense_variant	MODERATE	0/1	Uncharacterized	(orf19.4749) Protein of unknown function hyphal-induced expression, regulated by Cyr1, Ras1, Efg1 Hap43-induced gene Spider biofilm induced
chr3	C3_03050C_A	PGA18	CAL0000183589	644703	C3_03050C_A_644703	Small	A	G	c.1600T>C	snp	missense_variant	MODERATE	0/1	Uncharacterized	(orf19.301) Putative GPI-anchored protein regulated by Nrg1, Tup1 rat catheter biofilm repressed
chr6	C6_03700W_A	ALS1	CAL0000199010	793568	C6_03700W_A_793568	Small	T	C	c.2278T>C	snp	missense_variant	MODERATE	0/1	Verified	(orf19.5741) Cell-surface adhesin adhesion, virulence, immunoprotective roles band at hyphal base Rfg1, Ssk1, Spider biofilm induced flow model biofilm repressed CAI-4 strain background effects promoter bound Bcr1, Tec1, Efg1, Ndt80, and Brg1
chr1	C1_06340W_A	C1_06340W_A	CAL0000179810	1347755	C1_06340W_A_1347755	Large	TTGATGATGATGAT	TTGATGATGATCAT	c.2926G>C	snp	missense_variant	MODERATE	0/1	Uncharacterized	(orf19.6277) Ortholog of <i>C. dubliniensis CD36</i> : Cd36_05920, <i>C. parapsilosis CDC317</i> : CPAR2_803860, <i>C. auris B8441</i> : B9J08_000594, <i>Pichia stipitis Pignal</i> : PICST_30324 and <i>Candida guilliermondii ATCC 6260</i> : PGUG_04439
chr1	C1_08900W_A	C1_08900W_A	CAL0000174928	1935397	C1_08900W_A_1935397	Large	A	G	c.1607A>G	snp	missense_variant	MODERATE	0/1	Uncharacterized	(orf19.4749) Protein of unknown function hyphal-induced expression, regulated by Cyr1, Ras1, Efg1 Hap43-induced gene Spider biofilm induced
chr1	C1_08900W_A	C1_08900W_A	CAL0000174928	1935409	C1_08900W_A_1935409	Large	A	G	c.1619A>G	snp	missense_variant	MODERATE	0/1	Uncharacterized	(orf19.4749) Protein of unknown function hyphal-induced expression, regulated by Cyr1, Ras1, Efg1 Hap43-induced gene Spider biofilm induced
chr1	C1_11730W_A	C1_11730W_A	CAL0000201060	2570080	C1_11730W_A_2570080	Large	T	A	c.1395T>A	snp	missense_variant	MODERATE	1/1	Uncharacterized	(orf19.1144) Protein with SEL-1 like protein domain early-stage flow model biofilm induced
chr4	C4_02540W_A	RGT1	CAL0000176948	526667	C4_02540W_A_526667	Large	A	C	c.2788A>C	snp	missense_variant	MODERATE	0/1	Verified	(orf19.2747) Zn(II)2Cys6 transcription factor transcriptional repressor involved in the regulation of glucose transporter genes ortholog of S. cerevisiae Rgt1 mutants display decreased colonization of mouse kidneys
